# Schengen-pathway controls spatially separated and chemically distinct lignin deposition in the endodermis

**DOI:** 10.1101/2020.10.07.329664

**Authors:** Guilhem Reyt, Priya Ramakrishna, Isai Salas-González, Satoshi Fujita, Ashley Love, David Tiemessen, Catherine Lapierre, Kris Morreel, Monica Calvo Polanco, Paulina Flis, Niko Geldner, Yann Boursiac, Wout Boerjan, Michael W. George, Gabriel Castrillo, David E. Salt

## Abstract

Lignin is a complex polymer precisely deposited in the cell wall of specialised plant cells, where it provides essential cellular functions. Plants coordinate timing, location, abundance and composition of lignin deposition in response to endogenous and exogenous cues. In roots, a fine band of lignin, the Casparian strip encircles endodermal cells. This forms an extracellular barrier to solutes and water and plays a critical role in maintaining nutrient homeostasis. A signalling pathway senses the integrity of this diffusion barrier and can induce over-lignification to compensate for barrier defects. Here, we report that activation of this endodermal sensing mechanism triggers a transcriptional reprogramming strongly inducing the phenylpropanoid pathway and immune signaling. This leads to deposition of compensatory lignin that is chemically distinct from Casparian strip lignin. We also report that a complete loss of endodermal lignification drastically impacts mineral nutrients homeostasis and plant growth.
