## Supplementary material for "Schengen-pathway controls spatially separated and chemically distinct lignin deposition in the endodermis": Sup. table 2

### Sheet: Sheet1
Processing name	Trivial name	Mean WT	Mean esb1-1 sgn3-3	Mean sgn3-3	Mean esb1-1	Ratio 1	Ratio 2	Ratio 3	Q value	Smiles
Between the sgn3 mutant and the control line (Ratio 1 = sgn3/wt, Ratio 2 = esb1/wt, Ratio 3 = esb1 x sgn3/wt)
7.64_631.1340m/z	G(8-O-4)FA sulfohexoside	4468.3	15976.2	12786.3	829.544	2.86156	0.185651	3.57546	9.34765e-13	O=C(O)/C=C/c3ccc(OC(CO)C(O)c2ccc(OS(=O)(=O)OC1OC(CO)C(O)C(O)C1O)c(OC)c2)c(OC)c3
9.39_469.0811m/z	G(8-O-4)FA sulfate 2	25509.1	113285	67883.9	9014.52	2.66117	0.353385	4.44098	3.73125e-12	OS(=O)(=O)Oc1ccc(cc1OC)C(O)C(CO)Oc2ccc(/C=C/C(=O)O)cc2OC
10.77_469.0808m/z	G(8-O-4)FA sulfate	5115.13	28627.7	14497.8	2142.23	2.8343	0.418804	5.59667	2.01366e-11	OS(=O)(=O)Oc1ccc(cc1OC)C(O)C(CO)Oc2ccc(/C=C/C(=O)O)cc2OC
8.40_631.1339m/z	G(8-O-4)FA sulfohexoside 2	1894.36	9201.98	4925.01	672.434	2.59982	0.354966	4.85756	1.44991e-09	O=C(O)/C=C/c3ccc(OC(CO)C(O)c2ccc(OS(=O)(=O)OC1OC(CO)C(O)C(O)C1O)c(OC)c2)c(OC)c3
4.22_338.0878m/z	hydroxyindole-3-carboxylic acid hexoside	2196.47	189.582	266.804	1472.96	2.14035	1.57607	1.49798	0.0334	O=C(OC1OC(CO)C(O)C(O)C1O)c3cnc2cc(O)ccc23
6.24_175.0609m/z	3-hydroxy-3-ethylglucaric acida	2196.47	189.582	266.804	1472.96	0.12147	0.670604	0.0863124	4.78411e-05	OC(=O)CC(O)(CC)CC(O)=O
Between the esb1 mutant and the control line (Ratio 1 = esb1/wt, Ratio 2 = sgn3/wt, Ratio 3 = esb1 x sgn3/wt)b
11.07_463.0880m/z	quercetin-3-O-hexoside	6554.42	12579.8	6599.14	25831	3.941	1.00682	1.91929	1.68989e-06	Oc1ccc(cc1O)C=3Oc4cc(O)cc(O)c4C(=O)C=3OC2OC(CO)C(O)C(O)C2O
8.60_191.0346m/z	(iso)scopoletinc	277.701	364.341	257.455	984.703	3.54591	0.927095	1.31199	3.27095e-07	COC1=C(C=C2C(=C1)C=CC(=O)O2)O
8.60_521.1663m/z	G(8-O-4)pCA hexoside	231.977	256.156	236.961	776.694	3.34815	1.02148	1.10423	1.96308e-07	O=C(O)/C=C/c1ccc(cc1)OC(CO)C(O)c3ccc(OC2OC(CO)C(O)C(O)C2O)c(OC)c3
11.85_505.0986m/z	6''-O-acetylhyperoside	211.238	202.044	148.511	703.532	3.33052	0.703053	0.956478	3.82989e-07	CC(=O)OCC1C(C(C(C(O1)OC2=C(OC3=CC(=CC(=C3C2=O)O)O)C4=CC(=C(C=C4)O)O)O)O)O
12.37_447.0930m/z	kaempferol-3-O-hexoside	2634.54	4389.03	2384.47	8184.23	3.10651	0.905078	1.66595	8.88294e-05	C1=CC(=CC=C1C2=C(C(=O)C3=C(C=C(C=C3O2)O)O)OC4C(C(C(C(O4)CO)O)O)O)O
13.39_489.1037m/z	4'-O-acetylkaempherol-3-O-hexoside	246.733	304.802	188.645	764.099	3.09686	0.764568	1.23535	2.82794e-05	CC(=O)Oc1ccc(cc1)C=3Oc4cc(O)cc(O)c4C(=O)C=3OC2OC(CO)C(O)C(O)C2O
14.12_519.1870m/z	G(8-5)G hexoside	189.724	335.822	190.693	545.865	2.87716	1.00511	1.77006	0.000208886	OCC1c4cc(\C=C\CO)cc(OC)c4OC1c3ccc(OC2OC(CO)C(O)C(O)C2O)c(OC)c3
5.72_383.1014m/z	methoxyscopoletin hexosidea	1239.56	1349.48	925.055	3518.57	2.83857	0.746278	1.08868	4.87528e-06	O=C2Oc3cc(OC1OC(CO)C(O)C(O)C1O)c(OC)c(OC)c3C=C2
6.48_357.1188m/z	dihydroferulic acid hexoside	1202.73	1619.53	1220.36	3286.06	2.73217	1.01466	1.34655	5.62999e-06	O=C(O)CCc2ccc(OC1OC(CO)C(O)C(O)C1O)c(OC)c2
6.73_388.0741m/z	pentyl glucosinolate	704.509	1587.27	764.67	1807.67	2.56585	1.08539	2.25302	0.000687348	CCCCCC(=NOS(=O)(=O)O)SC1C(C(C(C(O1)CO)O)O)O
11.85_497.1873m/z	heptenonol hexosyl hexosidea,d	369.972	272.446	793.301	934.336	2.52543	2.14422	0.736396	2.94671e-05	OC2C(O)C(O)C(CO)OC2OC1C(O)C(O)C(CO)OC1OCCCC(=O)\C=C\C
9.63_191.0346m/z	scopoletin	5164.62	5815.66	4696.64	12563.7	2.43264	0.909387	1.12606	2.11244e-06	COC1=C(C=C2C(=C1)C=CC(=O)O2)O
11.69_665.1722m/z	isorhamnetin-3-O-acetylhexoside-4'-O-deoxyhexoside	621.984	701.76	538.221	1511.92	2.43081	0.86533	1.12826	3.2338e-05	OC5C(O)C(O)C(C)OC5Oc1ccc(cc1OC)C=3Oc4cc(O)cc(O)c4C(=O)C=3OC2OC(CO)C(O)C(O)C2OC(C)=O
5.47_341.0876m/z	caffeoyl hexose	5692.37	8793.72	7084.98	13640.9	2.39635	1.24464	1.54483	0.00076134	C1=CC(=C(C=C1C=CC(=O)OC2C(C(C(C(O2)CO)O)O)O)O)O
7.07_433.0449m/z	scopolin sulfate	358.059	470.314	289.774	854.814	2.38736	0.809293	1.31351	0.0357364	O=S(=O)(O)OC3C(O)C(O)C(CO)OC3Oc1cc2OC(=O)C=Cc2cc1OC
3.39_743.2041m/z	taxifolin pentosyl deoxyhexosyl hexosidea	512.335	1155.7	498.536	1209.52	2.3608	0.973066	2.25574	0.00548193	Oc1ccc(cc1O)C5Oc6cc(O)cc(O)c6C(=O)C5OC4OC(COC3OC(C)C(O)C(O)C3OC2OCC(O)C(O)C2O)C(O)C(O)C4O
6.39_388.0739m/z	pentyl glucosinolate	5666.88	9054.13	4541.59	12443.2	2.19577	0.801426	1.59773	0.00111789	CCCCCC(=NOS(=O)(=O)O)SC1C(C(C(C(O1)CO)O)O)O
1.20_376.0376m/z	3-hydroxypropyl glucosinolate	4223.31	9759.92	4123.27	9137.59	2.16361	0.976312	2.31097	4.84805e-06	C(CC(=NOS(=O)(=O)O)SC1C(C(C(C(O1)CO)O)O)O)CO
3.95_743.2041m/z	taxifolin pentosyl deoxyhexosyl hexosidea	1265.4	2471.19	1170.33	2702.46	2.13565	0.924867	1.95288	0.00630226	Oc1ccc(cc1O)C5Oc6cc(O)cc(O)c6C(=O)C5OC4OC(COC3OC(C)C(O)C(O)C3OC2OCC(O)C(O)C2O)C(O)C(O)C4O
11.32_635.1617m/z	6''-O-acetylastragalin-4'-O-deoxyhexoside	3314.7	3681.57	2642.2	6968.83	2.1024	0.797116	1.11068	9.6358e-05	OC5C(O)C(O)C(C)OC5Oc1ccc(cc1)C=3Oc4cc(O)cc(O)c4C(=O)C=3OC2OC(COC(C)=O)C(O)C(O)C2O
6.79_325.0926m/z	p-coumaroyl hexose	17942.8	29518.5	22561.4	36904.9	2.05681	1.25741	1.64515	0.00176	O=C(OC1OC(CO)C(O)C(O)C1O)/C=C/c2ccc(O)cc2
9.07_521.1663m/z	G(8-O-4)pCA hexoside	978.124	1344.92	1214.81	1993.85	2.03844	1.24197	1.375	0.00132575	O=C(O)/C=C/c1ccc(cc1)OC(CO)C(O)c3ccc(OC2OC(CO)C(O)C(O)C2O)c(OC)c3
8.06_250.0717m/z	N-(phenylacetyl)aspartic acid	5028.04	4753.19	4672.16	523.889	0.104194	0.929221	0.945336	1.27191e-14	c1ccc(cc1)CC(=O)NC(CC(=O)O)C(=O)O
8.02_365.1452m/z	dipropionoyl hexosyl glycerola	26101.7	28072.5	22018.1	4638.11	0.177694	0.84355	1.0755	7.2639e-11	CCC(=O)OCC(COC1OC(CO)C(O)C(O)C1O)OC(=O)CC
7.64_631.1340m/z	G(8-O-4)FA sulfohexoside	4468.3	15976.2	12786.3	829.544	0.185651	2.86156	3.57546	9.34765e-13	O=C(O)/C=C/c3ccc(OC(CO)C(O)c2ccc(OS(=O)(=O)OC1OC(CO)C(O)C(O)C1O)c(OC)c2)c(OC)c3
11.18_507.1507m/z	G(8-O-4)feruloyl trihydroxybutyric acid 2	646.233	637.758	561.797	153.59	0.237669	0.869341	0.986885	5.75082e-09	COc2cc(ccc2OC(CO)C(O)c1ccc(O)c(OC)c1)/C=C/C(=O)OC(CO)C(O)C(=O)O
10.95_507.1506m/z	G(8-O-4)feruloyl trihydroxybutyric acid	3771.89	4432.93	3939.98	1061.7	0.281478	1.04457	1.17525	1.6888e-09	COc2cc(ccc2OC(CO)C(O)c1ccc(O)c(OC)c1)/C=C/C(=O)OC(CO)C(O)C(=O)O
20.48_242.1757m/z	amino-oxo-tridecanoic acid	1675.85	936.724	815.185	501.733	0.299391	0.486432	0.558956	0.00194594	O=C(CCCCCCCCCCN)CC(=O)O
8.10_755.2045m/zh	quercetin-3-O-neohesperoside-4'-O-deoxyhexoside	15864.7	14357.9	12919.4	5212.81	0.328578	0.814349	0.905017	0.000867338	OC6C(O)C(O)C(C)OC6Oc1ccc(cc1O)C=4Oc5cc(O)cc(O)c5C(=O)C=4OC3OC(CO)C(O)C(O)C3OC2OC(C)C(O)C(O)C2O
10.61_581.1876m/z	G(8-O-4)SA hexoside	2807.68	4284.11	2833.86	985.419	0.350973	1.00933	1.52586	6.80649e-09	O=C(O)/C=C/c3cc(OC)c(OC(CO)C(O)c2ccc(OC1OC(CO)C(O)C(O)C1O)c(OC)c2)c(OC)c3
9.39_469.0811m/z	G(8-O-4)FA sulfate 2	25509.1	113285	67883.9	9014.52	0.353385	2.66117	4.44098	3.73125e-12	OS(=O)(=O)Oc1ccc(cc1OC)C(O)C(CO)Oc2ccc(/C=C/C(=O)O)cc2OC
8.40_631.1339m/z	G(8-O-4)FA sulfohexoside 2	1894.36	9201.98	4925.01	672.434	0.354966	2.59982	4.85756	1.44991e-09	O=C(O)/C=C/c3ccc(OC(CO)C(O)c2ccc(OS(=O)(=O)OC1OC(CO)C(O)C(O)C1O)c(OC)c2)c(OC)c3
10.77_469.0808m/z	G(8-O-4)FA sulfate	5115.13	28627.7	14497.8	2142.23	0.418804	2.8343	5.59667	2.01366e-11	OS(=O)(=O)Oc1ccc(cc1OC)C(O)C(CO)Oc2ccc(/C=C/C(=O)O)cc2OC
17.82_228.1601m/z	amino-oxo-dodecanoic acid	1493.23	1230.66	1003.21	630.308	0.42211	0.671839	0.824157	0.00273213	O=C(CCCCCCCCCN)CC(=O)O
16.72_341.1028m/z	tetramethyl kaempherola	540.299	656.725	515.234	233.953	0.433006	0.953609	1.21548	6.27292e-06	COc1ccc(cc1)C=3Oc2cc(cc(OC)c2C(=O)C=3OC)OC
12.66_416.1051m/z	heptyl glucosinolate	5433.54	4580.98	4314	2424.67	0.446241	0.793958	0.843094	0.0131526	O=S(=O)(O)O\N=C(/SC1OC(CO)C(O)C(O)C1O)CCCCCCC
12.65_519.1871m/z	pinoresinol hexoside	692.22	505.923	409.121	315.171	0.455305	0.591028	0.73087	0.00624484	COC1=C(C=CC(=C1)C2C3COC(C3CO2)C4=CC(=C(C=C4)OC5C(C(C(C(O5)CO)O)O)O)OC)O
5.23_478.2840m/z	methylsulfinylheptyl glucosinolate	10049.9	2033.85	6350.67	4669.5	0.464633	0.631916	0.202376	3.7307e-08	CS(=O)CCCCCCCC(=N\OS(=O)(=O)O)\SC1OC(CO)C(O)C(O)C1O
Between the esb1 x sgn3 mutant and the sgn3 line (Ratio 1 = esb1 x sgn3/sgn3, Ratio 2 = esb1/sgn3, Ratio 3 = wt/sgn3)e
16.30_755.2194m/z	aromadendrin (scopoletin) (hexane tetrol) hexosidea,f	375.602	2379.64	658.962	890.947	3.61119	1.35205	0.56999	1.27993e-05	CCC(O)C(O)C(O)COC6C(CO)OC(OC1C(Oc2cc(O)cc(O)c2C1=O)c3ccc(O)cc3)C(Oc4cc5OC(=O)C=Cc5cc4OC)C6O
11.00_474.1039m/z	scopoletin (hydroxypicolinic acid) hexosidea,f	490.84	1926.17	583.393	1259.66	3.30167	2.1592	0.841355	0.0020643	O=C(O)c1ccc(cn1)OC4C(O)C(CO)OC(Oc2cc3OC(=O)C=Cc3cc2OC)C4O
16.61_431.0981m/z	kaempherol deoxyhexoside	742.573	1250.07	417.312	2015.52	2.99554	4.82976	1.77942	0.0251417	Oc1ccc(cc1)C=3Oc4cc(O)cc(O)c4C(=O)C=3OC2OC(C)C(O)C(O)C2O
7.53_422.0582m/z	2-phenethyl glucosinolate	2624.21	9071.52	3118.15	2524.56	2.90926	0.809633	0.84159	7.17111e-05	C1=CC=C(C=C1)CCC(=NOS(=O)(=O)O)SC2C(C(C(C(O2)CO)O)O)O
3.90_406.0303m/z	methylthiopropyl glucosinolate	4205.85	11638.4	4293.75	8036.82	2.71054	1.87175	0.979528	0.000485633	CSCCCC(=NOS(=O)(=O)O)SC1C(C(C(C(O1)CO)O)O)O
14.55_447.0929m/z	quercetin deoxyhexoside	1240.93	2031.18	750.391	2968.89	2.70683	3.95646	1.65371	0.026705	Oc1ccc(cc1O)C=3Oc4cc(O)cc(O)c4C(=O)C=3OC2OC(C)C(O)C(O)C2O
4.95_386.0582m/z	4-pentenyl glucosinolate	456.507	1076.33	431.549	770.571	2.4941	1.78559	1.05783	0.00124776	C=CCCCC(=NOS(=O)(=O)O)SC1C(C(C(C(O1)CO)O)O)O
1.20_376.0376m/z	3-hydroxypropyl glucosinolate	4223.31	9759.92	4123.27	9137.59	2.36704	2.2161	1.02426	4.84805e-06	C(CC(=NOS(=O)(=O)O)SC1C(C(C(C(O1)CO)O)O)O)CO
3.01_264.0543m/z	methionine malate estera	1111.88	2592.04	1101.15	1255.83	2.35395	1.14047	1.00975	0.0276358	NC(CCSC)C(=O)OC(CC(=O)O)C(=O)O
14.65_713.2452m/z	G(8-O-4)feruloyl (coniferyl alcohol) hexoside	1244.75	4776.13	2107.17	2314.95	2.26661	1.09861	0.590719	0.000349288	Oc1ccc(cc1OC)C(O)C(CO)Oc2ccc(cc2OC)/C=C/C(=O)OC4C(O)C(O)C(CO)OC4O/C=C/Cc3ccc(O)c(OC)c3
1.54_390.0533m/z	hydroxybutyl glucosinolate	16609	38610.7	17673.1	21932.8	2.18471	1.24103	0.939787	1.02446e-05	O=S(=O)(O)O\N=C(/SC1OC(CO)C(O)C(O)C1O)CCCCO
9.13_443.1556m/z	hydroxyphenylacetyl (mevalonyl) hexosea	1531.89	2838.27	1300.91	2406.71	2.18175	1.85002	1.17755	0.0151785	O=C(OC1OC(CO)C(O)C(O)C1OC(=O)CC(C)(O)CCO)Cc2ccc(O)cc2
11.71_463.1454m/z	dihydroxybenzyl alcohol hexosyl hexoside	7760.95	38791.8	18640.5	10348.5	2.08105	0.555161	0.416348	2.38981e-08	OC3C(O)C(O)C(CO)OC3OC2C(O)C(O)C(CO)OC2OCc1ccc(O)c(O)c1
6.73_388.0741m/z	pentyl glucosinolate	704.509	1587.27	764.67	1807.67	2.07576	2.36398	0.921325	0.000687348	CCCCCC(=NOS(=O)(=O)O)SC1C(C(C(C(O1)CO)O)O)O
11.42_477.3376m/z	glyceroyl G(8-O-4)FAg	398.72	1717.33	852.953	659.01	2.01339	0.772621	0.467458	0.000120814	COc2cc(ccc2OC(CO)C(O)c1ccc(OC(=O)C(O)CO)c(OC)c1)/C=C/C(=O)O
11.85_497.1873m/z	heptenonol hexosyl hexosidea,d	369.972	272.446	793.301	934.336	0.343433	1.17778	0.46637	2.94671e-05	OC2C(O)C(O)C(CO)OC2OC1C(O)C(O)C(CO)OC1OCCCC(=O)\C=C\C
7.24_309.1187m/z	dihydroxyhexanoic acid hexosidea	3165.42	2352.23	5589.76	4099.54	0.42081	0.733401	0.566289	0.00138	O=C(OC1OC(CO)C(O)C(O)C1O)CC(O)C(O)CC
5.23_478.0889m/z	methylsulfinylheptyl glucosinolate	272729	82222.2	185407	141227	0.443469	0.761716	1.47098	5.1927e-08	CS(=O)CCCCCCCC(=N\OS(=O)(=O)O)\SC1OC(CO)C(O)C(O)C1O
Significant changes in feature abundances between the different lines were obtained by two-way analysis of variance (ANOVA) followed by post hoc Tukey Honestly Significant Difference (Tukey HSD) tests. The Q value represents the experiment-wise significance value of the two-way ANOVA model following false discovery rate (FDR) correction. Ratios that are significantly (post hoc P value less than 0…
