## Supplementary material for "Schengen-pathway controls spatially separated and chemically distinct lignin deposition in the endodermis": Sup. table 3

### Sheet: Sheet13
				Agar Plate
Element	WT			sgn3-3				myb36-2				sgn3-3 myb36-2
(ppm)	Mean	±	SD	Mean	±	SD	p-value	Mean	±	SD	p-value	Mean	±	SD	p-value
Li	0.106373	±	0.0052444	0.151425	±	0.0159554	1.05379e-07	0.151377	±	0.0129822	6.94449e-09	0.197696	±	0.0202801	5.24235e-11
B	65.1404	±	3.3042	64.0333	±	5.52749	0.593355	71.604	±	6.52768	0.0119977	71.7603	±	4.50672	0.00147886
Na	7018.04	±	584.965	9078.37	±	799.615	3.53899e-06	9336.56	±	645.084	1.17467e-07	10947.5	±	243.278	1.34814e-13
Mg	2979.44	±	57.3033	2982.05	±	58.6637	0.921014	2999.04	±	110.981	0.625712	2876.94	±	100.058	0.0115578
P	21520.6	±	864.207	21399.1	±	1676.84	0.840871	22924.9	±	1211.57	0.00795813	19695.6	±	1189.07	0.000990254
S	15554	±	833.674	17309.2	±	588.079	6.59822e-05	19579.8	±	525.638	1.52797e-10	19183.8	±	577.757	1.28929e-09
K	77759.3	±	2915.45	64064.7	±	2636.41	1.97116e-09	59018.9	±	2697.06	1.40749e-11	51102	±	2158.53	7.11725e-15
Ca	8059.54	±	299.719	8114.52	±	562.322	0.788072	8081.44	±	423.558	0.895303	8896.12	±	544.669	0.000475981
Mn	349.567	±	8.84441	385.078	±	19.7556	6.19131e-05	380.854	±	18.6111	0.000142945	421.263	±	20.4352	6.76191e-09
Fe	178.048	±	12.5771	177.318	±	12.8695	0.899334	143.346	±	5.55125	2.52985e-07	147.154	±	12.2521	2.78562e-05
Co	0.260049	±	0.0402158	0.220495	±	0.032483	0.0263483	0.23046	±	0.0361928	0.100845	0.214147	±	0.0296041	0.00940703
Ni	0.0979385	±	0.0172658	0.204283	±	0.10029	0.00394131	0.209215	±	0.116895	0.00806222	0.188422	±	0.0507918	4.53501e-05
Cu	2.09387	±	0.172942	2.31211	±	0.137828	0.00590599	2.25975	±	0.12864	0.0255874	2.59812	±	0.13183	8.27745e-07
Zn	293.017	±	27.6456	268.223	±	24.788	0.0489675	266.802	±	17.8269	0.0213911	246.872	±	17.0822	0.000282961
As	0.303439	±	0.020884	0.50781	±	0.156892	0.000697753	0.422881	±	0.0845311	0.000396425	0.574429	±	0.0468881	2.12162e-12
Se	1.24645	±	3.98219	-0.0296818	±	0.922398	0.336609	-0.466984	±	1.84216	0.232741	3.86711	±	11.4533	0.503033
Rb	1.41506	±	0.0724328	1.15734	±	0.0345988	7.07039e-09	1.07961	±	0.0452509	2.89261e-10	0.979799	±	0.0889793	5.0698e-10
Sr	4.11109	±	0.148692	4.52208	±	0.0814895	4.48133e-07	4.30614	±	0.13904	0.00720192	4.81332	±	0.111876	5.51518e-10
Mo	3.61336	±	0.332814	3.83521	±	0.311884	0.141416	4.54895	±	0.515516	0.000136805	3.98094	±	0.66318	0.134635
Cd	0.0656056	±	0.0085329	0.0444856	±	0.00494233	5.46596e-06	0.0627892	±	0.0260863	0.749302	0.0473896	±	0.006022	0.000339627
				Hydropony
Element	WT			sgn3-3				myb36-2				sgn3-3 myb36-2
(ppm)	Mean	±	SD	Mean	±	SD	p-value	Mean	±	SD	p-value	Mean	±	SD	p-value
Li	0.204852	±	0.0956952	0.633313	±	0.323223	0.0109962	0.363649	±	0.198234	0.107665	0.60794	±	0.250299	0.00421417
B	99.4129	±	11.8732	119.991	±	10.0532	0.00887126	103.852	±	11.534	0.526041	235.424	±	25.9165	3.74446e-07
Na	579.901	±	34.1899	574.565	±	52.8485	0.839662	521.81	±	24.4614	0.00694645	1289.15	±	108.453	2.9308e-08
Mg	18078.7	±	4069.95	30650	±	3618.42	0.000211155	31586.5	±	2468.13	3.94095e-05	33197.9	±	3332.38	3.5386e-05
P	11941.7	±	952.077	11332.1	±	475.088	0.190808	13975.4	±	676.771	0.0016509	14968.1	±	1240.98	0.000792602
S	18288.3	±	3537.4	27603.1	±	5117.53	0.00433429	26648.8	±	1269.29	0.000281208	43250.7	±	5054.37	1.72475e-06
K	55559.1	±	4949.39	35771.5	±	8305.59	0.000527032	40287.5	±	4594.76	0.000247845	32656.2	±	4005.85	5.00799e-06
Ca	15718.8	±	4188.07	15485.9	±	1734.75	0.902362	15387.1	±	1229.01	0.856072	14367.3	±	1459.59	0.472616
Mn	354.389	±	91.0051	400.273	±	43.2241	0.290691	400.373	±	33.258	0.272022	379.341	±	38.3805	0.549868
Fe	98.9961	±	11.2973	109.278	±	9.51471	0.118986	105.885	±	3.69879	0.186159	385.792	±	31.8944	1.48855e-09
Co	0.0824995	±	0.0194832	0.109288	±	0.0164223	0.0350642	0.0795535	±	0.00929898	0.748616	0.109857	±	0.0126156	0.0299194
Ni	13.5583	±	3.05954	19.4066	±	4.26015	0.0211467	19.9792	±	3.33002	0.00594117	24.0726	±	2.97619	0.000126271
Cu	9.40257	±	1.1312	8.97282	±	0.779774	0.461277	13.6241	±	3.04548	0.0097703	25.111	±	14.5672	0.0250126
Zn	96.6609	±	19.2219	72.914	±	9.53782	0.0219053	80.8303	±	14.177	0.135543	56.6984	±	5.06784	0.000601059
As	0.0277262	±	0.0111621	0.0387408	±	0.0174151	0.221345	0.0409484	±	0.0101989	0.0578333	0.0866095	±	0.0330813	0.0020404
Se	0.0755111	±	0.0115442	0.0265786	±	0.0157297	0.000109312	0.0401578	±	0.00444004	3.70937e-05	0.093695	±	0.0190203	0.0731566
Rb	0.67047	±	0.0743693	0.426725	±	0.0983324	0.000678734	0.464156	±	0.0673123	0.000508036	0.471657	±	0.0644934	0.00058099
Sr	4.8002	±	1.29638	3.8536	±	0.376462	0.119472	4.16463	±	0.312774	0.271072	4.21129	±	0.254794	0.300261
Mo	17.8312	±	3.37104	26.9869	±	3.18632	0.000686774	32.7173	±	2.46876	5.45554e-06	43.1875	±	4.83417	9.8066e-07
Cd	0.150298	±	0.0467366	0.168064	±	0.100411	0.702632	0.126469	±	0.0480972	0.404514	0.110707	±	0.0316386	0.116491
				Natural soil
Element	WT			sgn3-3				myb36-2				sgn3-3 myb36-2
(ppm)	Mean	±	SD	Mean	±	SD	p-value	Mean	±	SD	p-value	Mean	±	SD	p-value
Li	0.0767079	±	0.0177924	0.0956692	±	0.026892	0.0176216	0.122574	±	0.0266827	7.03742e-07	0.21628	±	0.0834743	1.31589e-07
B	62.865	±	10.489	116.028	±	82.4669	0.0103833	107.164	±	57.0651	0.00267889	66.8156	±	31.1743	0.619138
Na	65.0328	±	22.1388	210.638	±	188.611	0.0025825	243.732	±	104.001	3.05868e-08	569.187	±	388.207	5.75852e-06
Mg	3610.68	±	577	4669.35	±	498.189	1.18937e-06	5262.77	±	803.248	3.46613e-08	7214.78	±	1401.46	9.0136e-11
P	7419.54	±	2168.1	5626.3	±	546.992	0.00172487	7876.86	±	1841.47	0.499798	6445.16	±	1551.97	0.177524
S	3242.14	±	662.792	3491.17	±	1312.85	0.477415	3233.15	±	999.857	0.974818	8840.76	±	4408.55	9.88319e-06
K	10733.9	±	4088.53	5614.37	±	1110.49	1.17656e-05	7445.74	±	2934.69	0.00897441	3711.56	±	1383.29	1.93868e-06
Ca	22041	±	3264.55	22698.8	±	3651.12	0.572544	15711.1	±	2125.5	6.09573e-08	23501.2	±	4337.61	0.293009
Mn	169.815	±	67.6552	156.992	±	65.4592	0.567125	112.866	±	26.1686	0.00209489	41.1931	±	47.5232	2.24418e-06
Fe	73.4804	±	27.7246	82.204	±	26.4066	0.340544	96.5515	±	25.9542	0.0144646	74.3853	±	27.1739	0.928584
Co	0.323628	±	0.0678521	0.352579	±	0.124449	0.392269	0.468705	±	0.151567	0.000744422	0.23656	±	0.136066	0.0257764
Ni	0.571531	±	0.476407	0.840435	±	1.23056	0.393329	0.883958	±	0.516576	0.0678246	0.591226	±	0.163219	0.887628
Cu	5.38647	±	1.31266	3.73025	±	0.768935	5.32882e-05	4.61998	±	1.42014	0.101818	4.13201	±	0.911306	0.00604142
Zn	91.9769	±	31.3869	90.7775	±	62.5899	0.942494	141.377	±	130.064	0.126508	82.2155	±	71.5004	0.609212
As	0.552469	±	0.264486	0.741231	±	0.377063	0.0911181	0.319327	±	0.0948391	0.00124889	0.82334	±	0.300493	0.0126446
Se	0.0457972	±	0.529423	3.70921	±	12.5286	0.223663	0.496268	±	0.678677	0.0331624	0.383449	±	0.499829	0.0834068
Rb	5.97989	±	3.3376	2.13982	±	1.18723	5.65094e-05	1.89515	±	0.866588	1.59076e-05	0.34802	±	0.172426	1.39106e-06
Sr	34.0943	±	5.80153	38.1233	±	7.31927	0.0759899	24.126	±	5.7455	1.00447e-05	44.1087	±	12.6419	0.00593604
Mo	2.59864	±	1.52959	2.13973	±	1.95669	0.438513	4.19728	±	2.25896	0.0179875	3.51811	±	2.34667	0.196426
Cd	0.463028	±	0.0743072	0.340391	±	0.0987168	0.00017615	0.340193	±	0.0701127	1.27028e-05	0.111549	±	0.0272155	4.37591e-16
